# Bioinformatic investigation of discordant sequence data for SARS-CoV-2: insights for robust genomic analysis during pandemic surveillance

**DOI:** 10.1101/2023.02.01.526694

**Authors:** Sara E. Zufan, Katherine A. Lau, Angela Donald, Tuyet Hoang, Charles S.P. Foster, Chisha Sikazwe, Torsten Theis, William D. Rawlinson, Susan A. Ballard, Timothy P. Stinear, Benjamin P. Howden, Amy V. Jennison, Torsten Seemann

## Abstract

The COVID-19 pandemic has necessitated the rapid development and implementation of whole genome sequencing (WGS) and bioinformatic methods for managing the pandemic. However, variability in methods and capabilities between laboratories has posed challenges in ensuring data accuracy. A national working group comprising 18 laboratory scientists and bioinformaticians from Australia and New Zealand was formed to improve data concordance across public health laboratories (PHLs). One effort, presented in this study, sought to understand the impact of methodology on consensus genome concordance and interpretation. Data were retrospectively obtained from the 2021 Royal College of Pathologists of Australasia Quality Assurance Programs (RCPAQAP) SARS-CoV-2 WGS proficiency testing program (PTP), which included 11 participating Australian laboratories. The submitted consensus genomes and reads from eight contrived specimen were investigated, focusing on discordant sequence data, and findings were presented to the working group to inform best practices. Despite using a variety of laboratory and bioinformatic methods for SARS-CoV-2 WGS, participants largely produced concordant genomes. Two participants returned five discordant sites in a high Ct replicate which could be resolved with reasonable bioinformatic quality thresholds. We noted ten discrepancies in genome assessment that arose from nucleotide heterogeneity at three different sites in three cell-culture derived control specimen. While these sites were ultimately accurate after considering the participants’ bioinformatic parameters, it presented an interesting challenge for developing standards to account for intrahost single nucleotide variation (iSNV). Observed differences had little to no impact on key surveillance metrics, lineage assignment and phylogenetic clustering, while genome coverage <90% affected both. We recommend PHLs bioinformatically generate two consensus genomes with and without ambiguity thresholds for quality control and downstream analysis, respectively, and adhere to a minimum 90% genome coverage threshold for inclusion in surveillance interpretations. We also suggest additional PTP assessment criteria, including primer efficiency, detection of iSNVs, and minimum genome coverage of 90%. This study underscores the importance of multidisciplinary national working groups in informing guidelines in real time for bioinformatic quality acceptance criteria. It demonstrates the potential for enhancing public health responses through improved data concordance and quality control in SARS-CoV-2 genomic analysis during pandemic surveillance.

**Data summary:** The authors confirm all supporting data, code and protocols have been provided within the article or through supplementary data files.

**Impact statement:** Amidst the COVID-19 pandemic, a unique collaboration between a national multidisciplinary working group and a quality assurance program facilitated ongoing development of standardized quality control criteria and analysis methods for high-quality SARS-CoV-2 genomic approaches across Australia. With this article, we shed light on the robustness of amplicon sequencing and analysis methods to produce highly concordant genomes, while also presenting additional assessment criteria to guide laboratories in identifying areas for improvement. Insights from this nationwide collaboration underscore the need for real-time knowledge-sharing and iterative refinements to quality standards, particularly as situations and methods evolve during a pandemic. While the spotlight is on SARS-CoV-2, the analyses and findings have universal implications for genomic surveillance during infectious disease outbreaks. As WGS becomes increasingly central in outbreak surveillance, continuous evaluation and collaboration, like that described here, are vital to ensure data accuracy and inform future public health responses.
