## Supplemental Table 1 for "Bioinformatic investigation of discordant sequence data for SARS-CoV-2: insights for robust genomic analysis during pandemic surveillance"

### Sheet: Sheet1
Participant	Primer Scheme	Amplicon Size (nt)	Sequencing Platform	Read Length (bp)
LB01	Custom*	1000	Illumina iSeq	150
LB02	ARTIC V3	400	Illumina NextSeq	150
LB03	ARTIC V3	400	Illumina MiSeq	150
LB04	JSE	2500	ONT MinION	-
LB05	ARTIC V3	400	ONT MinION	-
LB06	Midnight	1200	ONT MinION	-
LB07	ARTIC V3	400	Illumina MiniSeq	150
LB08	ARTIC V3	400	Illumina MiniSeq	150
LB09	ARTIC V3	400	Illumina iSeq	75
LB10	ARTIC V3	400	Illumina MiSeq	150
LB11	JSE	2500	Illumina iSeq	100
