## Supplemental Table 2 for "Bioinformatic investigation of discordant sequence data for SARS-CoV-2: insights for robust genomic analysis during pandemic surveillance"

### Sheet: Sheet1
Participant	Approach	Tools Used	Min. Depth (x)	Min. Quality	Min. Frequency
LB01	Mixed	Bbmap; Geneious	>=10	Highest	0.5
LB02	In-house pipeline	Minimap2; ivar	3	20	0.5
LB03	In-house pipeline	Bwamem; ivar	10	20	0
LB04	artic pipeline	NA	Default	30	0.125
LB05	artic pipeline	NA	20	Default	Default
LB06	artic pipeline	NA	30	30	0.9
LB07	Licensed software	CLC Genomics Workbench 20.0.4	>=10	30	>=0.3
LB08	In-house pipeline		10	20	0.9
LB09	In-house pipeline	Bwa-mem2; ivar	10	20	0.6
LB10	Licensed software	CLC Genomics Workbench 21	Default	Default	Default
LB11	Mixed	Denovo assembly; Geneious	50	20	0.65
